# Epigenetic landscape reorganization and reactivation of embryonic development genes are associated with malignancy in IDH-mutant astrocytoma

**DOI:** 10.1101/2024.03.19.585212

**Authors:** Santoesha A. Ghisai, Levi van Hijfte, Wies R. Vallentgoed, C. Mircea S. Tesileanu, Iris de Heer, Johan M. Kros, Marc Sanson, Thierry Gorlia, Wolfgang Wick, Michael A. Vogelbaum, Alba A. Brandes, Enrico Franceschi, Paul M. Clement, Anna K. Nowak, Vassilis Golfinopoulos, Martin J. van den Bent, Pim J. French, Youri Hoogstrate

**Author notes:** These authors contributed equally to this work (Levi van Hijfte, Wies R. Vallentgoed, Martin J. van den Bent, Pim J. French, Youri Hoogstrate).

## Abstract

**Purpose:** Accurate grading of IDH-mutant gliomas defines patient prognosis and guides the treatment path. Histological grading is however difficult and, apart from *CDKN2A/B* homozygous deletions in IDH-mutant astrocytomas, there are no other objective molecular markers used for grading.

**Experimental Design:** RNA-sequencing was conducted on primary IDH-mutant astrocytomas (n=138) included in the prospective CATNON trial, which was performed to assess the prognostic effect of adjuvant and concurrent temozolomide. We integrated the RNA-sequencing data with matched DNA-methylation and NGS data. We also used multi-omics data from IDH-mutant astrocytomas included in the TCGA dataset and validated results on matched primary and recurrent samples from the GLASS-NL study.

**Results:** We used the DNA-methylation profiles to generate a Continuous Grading Coefficient (CGC) that is based on classification scores derived from a CNS-tumor classifier. We found that the CGC was an independent predictor of survival outperforming current WHO-CNS5 and methylation-based classification. Our RNA-sequencing analysis revealed four distinct transcription clusters that were associated with i) an upregulation of cell cycling genes; ii) a downregulation of glial differentiation genes; iii) an upregulation of embryonic development genes (e.g. *HOX*, *PAX* and *TBX*) and iv) an upregulation of extracellular matrix genes. The upregulation of embryonic development genes was associated with a specific increase of CpG island methylation near these genes.

**Conclusions:** Higher grade IDH-mutant astrocytomas have DNA-methylation signatures that, on the RNA level are associated with increased cell cycling, tumor cell de-differentiation and extracellular matrix remodeling. These combined molecular signatures can serve as an objective marker for grading of IDH-mutant astrocytomas.
