## Supplementary Table 1 for "Epigenetic landscape reorganization and reactivation of embryonic development genes are associated with malignancy in IDH-mutant astrocytoma"

### Sheet: CATNON
	CGC_low	CGC_medium	CGC_high	p
n	252	126	52
Age (mean (SD))	37.52 (10.34)	40.41 (10.52)	37.40 (7.83)	0.026
Male (%)	142 (56.3)	67 (53.2)	28 (53.8)	0.827
CNV load high (%)	84 (33.3)	62 (49.2)	45 (86.5)	<0.001
CGC (mean (SD))	-8.63 (2.59)	-0.54 (2.42)	8.35 (3.05)	<0.001
CDKN2AB HD (%)	10 (4.0)	18 (14.3)	16 (30.8)	<0.001
CNS tumor classifier class (%)				<0.001
A_IDH_HG	0 (0.0)	48 (38.1)	50 (96.2)
A_IDH_LG	246 (97.6)	68 (54.0)	0 (0.0)
CPH_ADM	0 (0.0)	1 (0.8)	0 (0.0)
INFLAM_ENV	0 (0.0)	1 (0.8)	0 (0.0)
O_IDH	6 (2.4)	1 (0.8)	0 (0.0)
OLIGOSARC_IDH	0 (0.0)	6 (4.8)	2 (3.8)
pedHGG_RTK1A	0 (0.0)	1 (0.8)	0 (0.0)
Necrosis and/or microvascular proliferation = Present (%)	22 (8.9)	21 (16.7)	12 (23.1)	0.007
WHO CNS5 IDHmut grade 4 (%)	39 (15.7)	40 (31.7)	26 (50.0)	<0.001
Treatment group (%)				0.560
RT	55 (21.8)	33 (26.2)	16 (30.8)
RT->TMZ	59 (23.4)	32 (25.4)	15 (28.8)
TMZ/RT	66 (26.2)	31 (24.6)	12 (23.1)
TMZ/RT->TMZ	72 (28.6)	30 (23.8)	9 (17.3)
Categorical variables: Fisher Exact Test
Continuous variables: One-way ANOVA

### Sheet: TCGA
	CGC_low	CGC_medium	CGC_high	p
n	196	40	17
Age (mean (SD))	37.77 (10.82)	39.97 (10.98)	38.92 (11.71)	0.489
Male (%)	115 (59.0)	18 (45.0)	7 (41.2)	0.125
CNV load high (%)	36 (18.5)	18 (45.0)	14 (82.4)	<0.001
CGC (mean (SD))	-11.15 (2.80)	-0.83 (2.44)	11.46 (3.54)	<0.001
CDKN2AB HD (%)	7 (3.6)	3 (8.1)	5 (29.4)	<0.001
CNS tumor classifier class (%)				<0.001
A_IDH_HG	0 (0.0)	8 (20.0)	17 (100.0)
A_IDH_LG	196 (100.0)	23 (57.5)	0 (0.0)
CTRL_HEMI	0 (0.0)	6 (15.0)	0 (0.0)
OLIGOSARC_IDH	0 (0.0)	3 (7.5)	0 (0.0)
Categorical variables: Fisher Exact Test
Continuous variables: One-way ANOVA

### Sheet: GLASS-NL
	CGC_low	CGC_medium	CGC_high	p
n	121	81	33
Age (mean (SD))	32.09 (9.31)	32.40 (9.14)	35.45 (9.74)	0.177
Male (%)	72 (59.5)	43 (53.1)	23 (69.7)	0.255
CNV load high (%)	23 (19.0)	28 (35.0)	31 (93.9)	<0.001
WHO CNS5 IDHmut grade 4 (%)	10 (8.3)	21 (26.9)	30 (90.9)	<0.001
CGC (mean (SD))	-8.46 (2.36)	-1.33 (2.45)	8.71 (3.04)	<0.001
CDKN2AB HD (%)	8 (6.6)	14 (17.3)	21 (63.6)	<0.001
CNS tumor classifier class (%)				<0.001
A_IDH_HG	0 (0.0)	17 (21.0)	32 (97.0)
A_IDH_LG	118 (97.5)	42 (51.9)	0 (0.0)
CTRL_CBM	0 (0.0)	1 (1.2)	0 (0.0)
CTRL_CORPCAL	0 (0.0)	6 (7.4)	0 (0.0)
CTRL_HEMI	0 (0.0)	5 (6.2)	0 (0.0)
CTRL_HYPOTHAL	0 (0.0)	1 (1.2)	0 (0.0)
CTRL_REACTIVE	0 (0.0)	1 (1.2)	0 (0.0)
GBM_MES_TYP	0 (0.0)	3 (3.7)	0 (0.0)
NB_TMM_NEG	0 (0.0)	1 (1.2)	0 (0.0)
O_IDH	3 (2.5)	1 (1.2)	0 (0.0)
OLIGOSARC_IDH	0 (0.0)	3 (3.7)	1 (3.0)
Resection (%)				<0.001
1	71 (58.7)	26 (32.1)	1 (3.0)
2	42 (34.7)	41 (50.6)	18 (54.5)
3	8 (6.6)	12 (14.8)	11 (33.3)
4	0 (0.0)	2 (2.5)	3 (9.1)
Necrosis and/or microvascular proliferation = Present (%)	3 (2.5)	13 (16.7)	25 (75.8)	<0.001
Categorical variables: Fisher Exact Test
Continuous variables: One-way ANOVA
