## Supplementary Table 2 for "Epigenetic landscape reorganization and reactivation of embryonic development genes are associated with malignancy in IDH-mutant astrocytoma"

### Sheet: dmp_results
probeID	Array type	Significant in	Chr	Pos	Relation_to_Island	UCSC_RefGene_Name
cg16050974	both	Both	chr1	10057700	Island	RBP7
cg25847484	both	Both	chr1	47069653	Island	MKNK1
cg13678973	both	Both	chr1	50513870	Island	ELAVL4
cg26104752	both	Both	chr1	119527377	S_Shore	TBX15
cg06204711	both	Both	chr1	119528424	N_Shore	TBX15
cg16269733	both	Both	chr1	156616804	Island	BCAN
cg17759535	both	Both	chr1	200010137	N_Shore	NR5A2
cg18203366	both	Both	chr1	200010626	Island	NR5A2
cg04025964	both	Both	chr1	200010788	Island	NR5A2
cg02457750	both	Both	chr1	200011273	N_Shore	NR5A2
cg05391318	both	Both	chr1	200011684	Island	NR5A2
cg12034118	both	Both	chr1	209979487	Island	IRF6
cg27117509	both	Both	chr2	19551398	N_Shore	OSR1
cg17097782	both	Both	chr2	19551860	Island	OSR1
cg18490616	both	Both	chr2	88469792	Island	THNSL2
cg05569109	both	Both	chr2	166650805	Island	GALNT3
cg24678095	both	Both	chr2	166650882	Island	GALNT3
cg15126544	both	Both	chr2	171678954	Island	GAD1
cg01405040	both	Both	chr2	176964137	Island	HOXD12
cg25953239	both	Both	chr2	176982342	Island	HOXD10
cg25829490	both	Both	chr2	176988792	N_Shore	HOXD9
cg09173768	both	Both	chr2	176989349	Island	HOXD9
cg10753836	both	Both	chr2	176989485	Island	HOXD9
cg19519747	both	Both	chr2	177014555	N_Shore	MIR10B
cg12127282	both	Both	chr2	177014685	N_Shore	HOXD4
cg27160395	both	Both	chr2	177014949	Island	HOXD4
cg17104824	both	Both	chr2	177014959	Island	HOXD4
cg00014998	both	Both	chr2	177014962	Island	HOXD4
cg25942990	both	Both	chr2	177014996	Island	HOXD4
cg01152019	both	Both	chr2	177015044	Island	HOXD4
cg01014615	both	Both	chr2	177027621	Island	HOXD3
cg18702197	both	Both	chr2	177027641	Island	HOXD3
cg24704177	both	Both	chr2	177027710	Island	HOXD3
cg13316854	both	Both	chr2	177027856	Island	HOXD3
cg06145336	both	Both	chr2	177027931	Island	HOXD3
cg25938806	both	Both	chr2	177028162	N_Shore	HOXD3
cg12634591	both	Both	chr2	177028606	N_Shore	HOXD3
cg01128482	both	Both	chr2	177028621	N_Shore	HOXD3
cg23981871	both	Both	chr2	177028714	N_Shore	HOXD3
cg24541426	both	Both	chr2	177029459	Island	HOXD3
cg05021643	both	Both	chr2	177029608	Island	HOXD3
cg00893471	both	Both	chr2	177029921	Island	HOXD3
cg05864326	both	Both	chr2	177030150	S_Shore	HOXD3
cg14666564	both	Both	chr2	177030228	S_Shore	HOXD3
cg04316624	both	Both	chr2	177036809	Island	HOXD3
cg10159630	both	Both	chr2	177037364	S_Shore	HOXD3
cg10168149	both	Both	chr2	200335558	Island	FLJ32063
cg24569637	both	Both	chr2	201450560	Island	AOX1
cg08266417	both	Both	chr2	201450575	Island	AOX1
cg09729613	both	Both	chr2	201450601	Island	AOX1
cg13875120	both	Both	chr2	201450743	Island	AOX1
cg08431536	both	Both	chr2	223161894	Island	PAX3
cg15726154	both	Both	chr3	157817678	S_Shore	SHOX2
cg20501518	both	Both	chr3	157821919	N_Shore	SHOX2
cg24721899	both	Both	chr4	13543985	Island	NKX3-2
cg24308654	both	Both	chr4	48908619	Island	OCIAD2
cg04771946	both	Both	chr4	174449488	N_Shore	HAND2
cg15234400	both	Both	chr4	174453166	S_Shore	NBLA00301
cg18575740	both	Both	chr4	174457224	N_Shore	NBLA00301
cg01747862	both	Both	chr4	174457371	N_Shore	NBLA00301
cg16304215	both	Both	chr5	76928810	S_Shore	OTP
cg25325949	both	Both	chr5	82969524	OpenSea	HAPLN1
cg14386951	both	Both	chr6	5999186	Island	NRN1
cg00036011	both	Both	chr6	26271718	N_Shore	HIST1H3G
cg01563704	both	Both	chr6	26271816	N_Shore	HIST1H3G
cg22248052	both	Both	chr6	50791419	Island	TFAP2B
cg02026062	both	Both	chr6	117086479	Island	FAM162B
cg16168668	both	Both	chr7	19158566	S_Shore	TWIST1
cg14391419	both	Both	chr7	19158647	S_Shore	TWIST1
cg10126205	both	Both	chr7	19158664	S_Shore	TWIST1
cg04904385	both	Both	chr7	19158692	S_Shore	TWIST1
cg10624122	both	Both	chr7	19158747	S_Shore	TWIST1
cg24040595	both	Both	chr7	27185512	Island	HOXA6
cg21778348	both	Both	chr7	27194614	Island	HOXA7
cg06911354	both	Both	chr7	27197455	N_Shore	HOXA7
cg02000318	both	Both	chr7	27197713	N_Shore	HOXA7
cg26521404	both	Both	chr7	27204981	Island	HOXA9
cg05065989	both	Both	chr7	27205200	Island	HOXA9
cg16104915	both	Both	chr7	27205217	Island	HOXA9
cg16447012	both	Both	chr7	27209131	Island	MIR196B
cg05027336	both	Both	chr7	27209350	Island	MIR196B
cg08964780	both	Both	chr7	27209463	Island	MIR196B
cg24884519	both	Both	chr7	27209790	S_Shore	MIR196B
cg08938793	both	Both	chr7	27211117	N_Shore	HOXA10
cg26551975	both	Both	chr7	27211555	N_Shore	HOXA10
cg13352750	both	Both	chr7	27225123	Island	HOXA11AS
cg09495769	both	Both	chr7	27225342	Island	HOXA11AS
cg17466857	both	Both	chr7	27225528	Island	HOXA11AS
cg18978493	both	Both	chr7	27225855	N_Shore	HOXA11AS
cg04822748	both	Both	chr7	27225897	N_Shore	HOXA11AS
cg16038003	both	Both	chr7	27226148	N_Shore	HOXA11AS
cg10002850	both	Both	chr7	55089770	S_Shore	EGFR
cg25287257	both	Both	chr7	156798258	Island	MNX1
cg05060949	both	Both	chr7	156798581	Island	MNX1
cg18233405	both	Both	chr8	98290148	Island	TSPYL5
cg01581084	both	Both	chr8	99961874	S_Shore	OSR2
cg20392240	both	Both	chr8	104383724	Island	CTHRC1
cg11889769	both	Both	chr8	104383730	Island	CTHRC1
cg07309102	both	Both	chr9	110251826	Island	KLF4
cg01472113	both	Both	chr9	114658195	N_Shore	UGCG
cg25266629	both	Both	chr10	102894148	Island	TLX1
cg12646649	both	Both	chr10	102987257	Island	LBX1
cg03048654	both	Both	chr10	118893138	N_Shore	VAX1
cg11836236	both	Both	chr10	118893224	N_Shore	VAX1
cg25062797	both	Both	chr10	118893528	Island	VAX1
cg02523640	both	Both	chr10	129534613	Island	FOXI2
cg15731655	both	Both	chr12	54357604	N_Shelf	HOTAIR
cg26019295	both	Both	chr12	54409212	S_Shore	HOXC4
cg03255182	both	Both	chr12	54423566	Island	HOXC4
cg23697546	both	Both	chr12	54424085	N_Shore	HOXC4
cg22151644	both	Both	chr12	54444047	N_Shore	HOXC4
cg01946191	both	Both	chr12	54444463	N_Shore	HOXC4
cg15244786	both	Both	chr12	54446279	N_Shore	HOXC4
cg11357746	both	Both	chr12	114837887	N_Shore	TBX5
cg14210620	both	Both	chr13	44453864	Island	C13orf31
cg19180546	both	Both	chr13	44453867	Island	C13orf31
cg23833588	both	Both	chr13	46961583	Island	C13orf18
cg10305311	both	Both	chr13	96204873	Island	CLDN10
cg09469554	both	Both	chr13	96204917	Island	CLDN10
cg23918580	both	Both	chr14	24046501	Island	JPH4
cg08244848	both	Both	chr14	34419820	Island	EGLN3
cg04415798	both	Both	chr14	37128586	S_Shore	PAX9
cg26394244	both	Both	chr14	52536066	Island	NID2
cg13570982	both	Both	chr14	55596240	Island	LGALS3
cg13019491	both	Both	chr14	60977856	Island	SIX6
cg01163842	both	Both	chr14	95235125	Island	GSC
cg05019168	both	Both	chr15	64679956	Island	TRIP4
cg20540209	both	Both	chr15	76633981	Island	ISL2
cg05341539	both	Both	chr15	86233214	OpenSea	AKAP13
cg25947619	both	Both	chr15	86233220	OpenSea	AKAP13
cg25510609	both	Both	chr15	86233236	OpenSea	AKAP13
cg21751684	both	Both	chr15	89920887	Island	LOC254559
cg20738500	both	Both	chr15	89921156	Island	LOC254559
cg12850078	both	Both	chr15	89922071	Island	LOC254559
cg09969277	both	Both	chr15	89922328	Island	LOC254559
cg08494157	both	Both	chr16	1429719	Island	UNKL
cg16642791	both	Both	chr16	54966471	Island	IRX5
cg01901262	both	Both	chr16	54966837	Island	IRX5
cg01064265	both	Both	chr16	55363058	Island	IRX6
cg00147286	both	Both	chr16	70713933	Island	MTSS1L
cg19000879	both	Both	chr17	1552435	Island	RILP
cg21771200	both	Both	chr19	11784761	N_Shore	ZNF833
cg08154437	both	Both	chr19	17008650	Island	CPAMD8
cg10682155	both	Both	chr21	38077473	Island	SIM2
cg16001495	both	Both	chr21	38080526	Island	SIM2
cg24080247	both	Both	chr21	38082613	S_Shore	SIM2
cg15020611	both	Both	chr22	21984399	Island	YDJC
cg17532779	both	Both	chr22	21984420	Island	YDJC
cg06268694	both	Both	chr22	46932642	Island	CELSR1
cg07382920	both	CATNON	chr1	3567646	Island	TP73
cg09128567	both	CATNON	chr1	53387203	Island	ECHDC2
cg23845450	both	CATNON	chr1	75597887	S_Shore	LHX8
cg21647227	both	CATNON	chr1	119527111	Island	TBX15
cg13420845	both	CATNON	chr1	155220231	Island	FAM189B
cg10389771	both	CATNON	chr1	156616779	Island	BCAN
cg25773262	both	CATNON	chr1	156616855	Island	BCAN
cg13739406	EPIC	CATNON	chr1	167301725	OpenSea	POU2F1
cg03257172	both	CATNON	chr1	200010283	N_Shore	NR5A2
cg03211935	EPIC	CATNON	chr1	200011645	Island	NR5A2
cg27556051	EPIC	CATNON	chr1	200011783	Island	NR5A2
cg01364222	EPIC	CATNON	chr2	47596435	N_Shore	EPCAM
cg21811143	both	CATNON	chr2	119599748	Island	EN1
cg22007486	both	CATNON	chr2	119602212	N_Shore	EN1
cg14005211	both	CATNON	chr2	171676925	Island	GAD1
cg12914459	EPIC	CATNON	chr2	171678202	S_Shore	GAD1
cg02723395	both	CATNON	chr2	171678751	Island	GAD1
cg18609783	both	CATNON	chr2	175199349	N_Shore	SP9
cg24914355	both	CATNON	chr2	176959229	S_Shore	HOXD13
cg17495130	both	CATNON	chr2	176960255	N_Shore	HOXD13
cg03043789	EPIC	CATNON	chr2	176981138	Island	HOXD10
cg07625529	EPIC	CATNON	chr2	176981283	Island	HOXD10
cg13158481	both	CATNON	chr2	176988580	N_Shore	HOXD9
cg07011913	both	CATNON	chr2	177014626	N_Shore	HOXD4
cg14399060	both	CATNON	chr2	177015070	Island	HOXD4
cg00767581	both	CATNON	chr2	177015125	Island	HOXD4
cg02408153	EPIC	CATNON	chr2	177028655	S_Shore	HOXD3
cg09387749	both	CATNON	chr2	177028680	N_Shore	HOXD3
cg00768993	both	CATNON	chr2	200335874	Island	FLJ32063
cg08952506	both	CATNON	chr2	201450610	Island	AOX1
cg02657832	both	CATNON	chr2	201450633	Island	AOX1
cg12627583	both	CATNON	chr2	201450731	Island	AOX1
cg01567557	EPIC	CATNON	chr2	209052078	OpenSea	C2orf80
cg22587479	both	CATNON	chr2	219738226	Island	WNT6
cg00011225	both	CATNON	chr2	219738314	Island	WNT6
cg00926215	both	CATNON	chr2	223162049	N_Shore	PAX3
cg19102771	both	CATNON	chr2	223166909	N_Shore	CCDC140
cg00790098	both	CATNON	chr2	223167400	Island	CCDC140
cg10959353	both	CATNON	chr2	229046515	Island	SPHKAP
cg16696536	both	CATNON	chr3	59035729	Island	C3orf67
cg06190677	both	CATNON	chr3	186857318	Island	RPL39L
cg17805540	both	CATNON	chr4	13543730	Island	NKX3-2
cg13646020	both	CATNON	chr4	41750390	N_Shore	PHOX2B
cg05155840	both	CATNON	chr4	174448841	Island	HAND2
cg22882393	EPIC	CATNON	chr4	174449666	S_Shore	HAND2
cg16162058	both	CATNON	chr4	174449827	N_Shore	HAND2
cg01580681	both	CATNON	chr4	174450016	N_Shore	HAND2
cg16919569	both	CATNON	chr4	174452835	Island	NBLA00301
cg10024909	both	CATNON	chr4	174452985	S_Shore	NBLA00301
cg21383280	both	CATNON	chr4	174458502	N_Shore	NBLA00301
cg12673103	both	CATNON	chr5	134364717	Island	PITX1
cg14306145	EPIC	CATNON	chr5	140718286	N_Shore	PCDHGA2
cg03294619	both	CATNON	chr5	172661803	Island	NKX2-5
cg14273822	both	CATNON	chr6	26271716	N_Shore	HIST1H3G
cg23229820	EPIC	CATNON	chr6	26271748	S_Shore	HIST1H3G
cg21281951	both	CATNON	chr6	26272355	N_Shore	HIST1H3G
cg23930856	both	CATNON	chr6	50811724	N_Shore	TFAP2B
cg07973435	both	CATNON	chr6	100905458	Island	SIM1
cg17209188	both	CATNON	chr7	23387396	OpenSea	IGF2BP3
cg14974749	both	CATNON	chr7	27181480	N_Shore	HOXA5
cg06465806	EPIC	CATNON	chr7	27185732	S_Shore	HOXA6
cg27313941	both	CATNON	chr7	27186554	N_Shore	HOXA6
cg25316484	both	CATNON	chr7	27186676	N_Shore	HOXA6
cg20725013	both	CATNON	chr7	27195036	N_Shore	HOXA7
cg20399871	both	CATNON	chr7	27204663	Island	HOXA9
cg22055728	both	CATNON	chr7	27205658	Island	HOXA9
cg01285501	both	CATNON	chr7	27206461	Island	HOXA9
cg20261859	EPIC	CATNON	chr7	27208156	N_Shore	HOXA10-AS
cg01024168	both	CATNON	chr7	27209281	Island	MIR196B
cg25644556	both	CATNON	chr7	27209582	Island	MIR196B
cg15293367	EPIC	CATNON	chr7	27210168	S_Shore	HOXA10-AS
cg05490659	both	CATNON	chr7	27212357	N_Shore	HOXA10
cg15353709	EPIC	CATNON	chr7	27238007	N_Shore	HOXA13
cg04674734	EPIC	CATNON	chr7	28995811	Island	TRIL
cg02440420	EPIC	CATNON	chr7	156798931	Island	MNX1
cg18904891	both	CATNON	chr8	8559673	Island	CLDN23
cg07176589	both	CATNON	chr8	77596382	S_Shore	ZFHX4
cg17999376	both	CATNON	chr8	97169920	Island	GDF6
cg04917181	both	CATNON	chr8	98290229	Island	TSPYL5
cg06838966	EPIC	CATNON	chr8	98852306	OpenSea	LAPTM4B
cg21196927	both	CATNON	chr8	104311085	Island	FZD6
cg04219247	both	CATNON	chr8	104383715	Island	CTHRC1
cg20549165	EPIC	CATNON	chr9	79634539	Island	FOXB2
cg13369611	EPIC	CATNON	chr9	79634544	Island	FOXB2
cg15268691	both	CATNON	chr10	102987407	Island	LBX1
cg11101117	both	CATNON	chr10	102997865	S_Shore	FLJ41350
cg00408597	both	CATNON	chr11	9685941	Island	SWAP70
cg18287149	EPIC	CATNON	chr12	29301794	N_Shore	FAR2
cg09670128	both	CATNON	chr12	52627047	Island	KRT7
cg16791250	EPIC	CATNON	chr12	54377869	N_Shore	HOXC10
cg21041775	both	CATNON	chr12	54425418	N_Shore	HOXC4
cg22370252	both	CATNON	chr12	54446289	N_Shore	HOXC4
cg26732293	EPIC	CATNON	chr12	114837689	N_Shore	TBX5
cg23274582	EPIC	CATNON	chr13	28195825	Island	LNX2
cg04753856	EPIC	CATNON	chr13	46961443	Island	KIAA0226L
cg21251227	EPIC	CATNON	chr13	46961464	Island	KIAA0226L
cg03419596	EPIC	CATNON	chr13	46961579	Island	KIAA0226L
cg05769169	both	CATNON	chr14	34419832	Island	EGLN3
cg19981568	both	CATNON	chr14	60977300	Island	SIX6
cg00157572	both	CATNON	chr14	60977961	Island	SIX6
cg00859478	both	CATNON	chr14	60978094	Island	SIX6
cg03589485	EPIC	CATNON	chr15	64679951	Island	TRIP4
cg26674943	both	CATNON	chr15	76627788	Island	ISL2
cg06375967	both	CATNON	chr15	76633364	Island	ISL2
cg12984729	both	CATNON	chr15	76633817	Island	ISL2
cg14433497	both	CATNON	chr15	76634516	Island	ISL2
cg20935898	EPIC	CATNON	chr15	76634581	Island	ISL2
cg03766449	both	CATNON	chr15	89920918	Island	LOC254559
cg00481644	both	CATNON	chr15	89921158	Island	LOC254559
cg21029612	both	CATNON	chr15	89921258	Island	LOC254559
cg09169617	both	CATNON	chr15	89921672	Island	LOC254559
cg20105548	EPIC	CATNON	chr15	89921675	Island	LINC00925
cg12826119	EPIC	CATNON	chr15	89921693	Island	LINC00925
cg00848167	both	CATNON	chr15	89921898	Island	LOC254559
cg09086835	both	CATNON	chr15	89922345	Island	LOC254559
cg04600027	both	CATNON	chr15	89922602	Island	LOC254559
cg12364131	both	CATNON	chr15	89922792	S_Shore	LOC254559
cg07038187	both	CATNON	chr15	89922989	S_Shore	LOC254559
cg07056644	both	CATNON	chr16	86546785	S_Shore	FOXF1
cg27453745	both	CATNON	chr16	86546938	S_Shore	FOXF1
cg07256029	both	CATNON	chr18	2906750	Island	EMILIN2
cg15726707	EPIC	CATNON	chr18	44775558	Island	SKOR2
cg24852870	EPIC	CATNON	chr18	46102802	OpenSea	CTIF
cg02672220	both	CATNON	chr21	38070588	Island	SIM2
cg02194789	both	CATNON	chr21	38074478	S_Shore	SIM2
cg19498960	both	CATNON	chr21	38077270	Island	SIM2
cg26720125	both	CATNON	chr21	38077673	Island	SIM2
cg26701242	both	CATNON	chr21	38077971	N_Shore	SIM2
cg02553516	both	CATNON	chr21	38078767	N_Shore	SIM2
cg05046821	both	CATNON	chr22	21984468	Island	YDJC
cg11345323	both	TCGA	chr1	1981825	Island	PRKCZ
cg03894975	both	TCGA	chr1	29586570	Island	PTPRU
cg21929771	both	TCGA	chr1	29586580	Island	PTPRU
cg14202380	both	TCGA	chr1	47070052	Island	MKNK1
cg21877201	both	TCGA	chr1	47070058	Island	MKNK1
cg19098763	both	TCGA	chr1	50513661	Island	ELAVL4
cg00963169	both	TCGA	chr1	50513927	Island	ELAVL4
cg16732616	both	TCGA	chr1	50886782	Island	DMRTA2
cg25741646	both	TCGA	chr1	52195188	Island	OSBPL9
cg23049458	both	TCGA	chr1	62660624	Island	L1TD1
cg18322569	both	TCGA	chr1	91182777	Island	BARHL2
cg09177131	both	TCGA	chr1	114696462	Island	SYT6
cg07820868	both	TCGA	chr1	119528638	N_Shore	TBX15
cg21295088	both	TCGA	chr1	119531625	N_Shore	TBX15
cg06835628	both	TCGA	chr1	175161526	N_Shore	KIAA0040
cg05378938	both	TCGA	chr1	179560983	Island	TDRD5
cg17521338	both	TCGA	chr1	197881501	Island	LHX9
cg16353006	both	TCGA	chr1	197882469	S_Shore	LHX9
cg00795248	both	TCGA	chr1	197888305	S_Shore	LHX9
cg10513702	both	TCGA	chr1	200003800	N_Shore	NR5A2
cg16046444	both	TCGA	chr1	200004265	N_Shore	NR5A2
cg16103959	both	TCGA	chr1	200004529	Island	NR5A2
cg15130541	both	TCGA	chr1	200004637	Island	NR5A2
cg12730323	both	TCGA	chr1	200004757	Island	NR5A2
cg24553673	both	TCGA	chr1	200005453	S_Shore	NR5A2
cg06244002	both	TCGA	chr1	200011401	Island	NR5A2
cg00989853	both	TCGA	chr1	209979345	Island	IRF6
cg23593167	both	TCGA	chr1	220921855	Island	MOSC2
cg25379026	both	TCGA	chr1	225117389	Island	DNAH14
cg06802365	both	TCGA	chr1	225117676	Island	DNAH14
cg19269426	both	TCGA	chr1	235500468	OpenSea	GGPS1
cg07531268	both	TCGA	chr2	19551750	Island	OSR1
cg03645581	both	TCGA	chr2	27440176	Island	CAD
cg13546935	both	TCGA	chr2	29033780	Island	SPDYA
cg09799983	both	TCGA	chr2	38301756	Island	CYP1B1
cg02348634	both	TCGA	chr2	47596430	N_Shore	EPCAM
cg19790321	both	TCGA	chr2	61372165	OpenSea	C2orf74
cg21185289	both	TCGA	chr2	74743437	Island	TLX2
cg19544662	both	TCGA	chr2	88752056	Island	FOXI3
cg12418535	both	TCGA	chr2	119607192	N_Shore	EN1
cg22923827	both	TCGA	chr2	136875216	Island	CXCR4
cg06382344	both	TCGA	chr2	162280519	Island	TBR1
cg10709593	both	TCGA	chr2	172952883	Island	DLX1
cg07936950	both	TCGA	chr2	172953134	Island	DLX1
cg02694427	both	TCGA	chr2	176964512	Island	HOXD12
cg01708273	both	TCGA	chr2	176974060	S_Shore	HOXD11
cg23460578	both	TCGA	chr2	177014009	N_Shore	MIR10B
cg01414185	both	TCGA	chr2	177017449	Island	HOXD4
cg10304824	both	TCGA	chr2	177028804	N_Shore	HOXD3
cg13053653	both	TCGA	chr2	177037631	N_Shore	HOXD3
cg05783139	both	TCGA	chr2	198650985	Island	BOLL
cg13356896	both	TCGA	chr2	198650987	Island	BOLL
cg07495363	both	TCGA	chr2	198651076	Island	BOLL
cg18527574	both	TCGA	chr2	222434303	N_Shore	EPHA4
cg14688579	both	TCGA	chr2	223168453	N_Shore	CCDC140
cg00699392	both	TCGA	chr2	223169352	N_Shore	CCDC140
cg26422059	both	TCGA	chr2	237146110	Island	ASB18
cg02367144	both	TCGA	chr2	237146137	Island	ASB18
cg01307174	both	TCGA	chr3	35722556	OpenSea	ARPP-21
cg24102420	both	TCGA	chr3	35785890	OpenSea	MIR128-2
cg21384588	both	TCGA	chr3	35785897	OpenSea	MIR128-2
cg13383435	both	TCGA	chr3	35785958	OpenSea	MIR128-2
cg23220346	both	TCGA	chr3	35786030	OpenSea	MIR128-2
cg11198596	both	TCGA	chr3	66548117	N_Shelf	LRIG1
cg10172415	both	TCGA	chr3	71803558	Island	GPR27
cg24935773	both	TCGA	chr3	101568173	Island	NFKBIZ
cg07135614	both	TCGA	chr3	138663230	N_Shore	FOXL2
cg23637494	both	TCGA	chr3	138663400	N_Shore	FOXL2
cg08393041	both	TCGA	chr3	147109426	Island	ZIC4
cg12892506	both	TCGA	chr3	147113918	Island	ZIC4
cg20080006	both	TCGA	chr3	149376040	Island	WWTR1
cg21552242	both	TCGA	chr3	157814326	N_Shore	SHOX2
cg09542210	both	TCGA	chr3	157821536	Island	SHOX2
cg04913979	both	TCGA	chr3	157821994	N_Shore	SHOX2
cg12479674	both	TCGA	chr3	160167789	Island	TRIM59
cg08004073	both	TCGA	chr3	169377725	N_Shore	MECOM
cg02072885	both	TCGA	chr3	182880477	Island	LAMP3
cg24524308	both	TCGA	chr3	186857389	Island	RPL39L
cg18967534	both	TCGA	chr4	2795345	Island	SH3BP2
cg15092343	both	TCGA	chr4	4860061	Island	MSX1
cg10192893	both	TCGA	chr4	41747895	Island	PHOX2B
cg01416712	both	TCGA	chr4	41750864	N_Shore	PHOX2B
cg06842954	both	TCGA	chr4	111559066	N_Shore	PITX2
cg06123783	both	TCGA	chr4	144480558	Island	LOC441046
cg08297751	both	TCGA	chr4	174448705	Island	HAND2
cg25612428	both	TCGA	chr5	10649867	Island	ANKRD33B
cg07336617	both	TCGA	chr5	76935080	Island	OTP
cg01045835	both	TCGA	chr5	82969530	OpenSea	HAPLN1
cg22559034	both	TCGA	chr5	92910534	S_Shore	FLJ42709
cg02033258	both	TCGA	chr5	131593261	Island	PDLIM4
cg22732749	both	TCGA	chr5	140624888	N_Shore	PCDHB15
cg13933262	both	TCGA	chr5	140797172	Island	PCDHGA4
cg24720571	both	TCGA	chr6	6004328	Island	NRN1
cg07553475	both	TCGA	chr6	21665800	Island	FLJ22536
cg06213964	both	TCGA	chr6	21665905	Island	FLJ22536
cg10086104	both	TCGA	chr6	21666569	N_Shore	FLJ22536
cg11731890	both	TCGA	chr6	26271827	N_Shore	HIST1H3G
cg18886245	both	TCGA	chr6	50792868	S_Shore	TFAP2B
cg17302155	both	TCGA	chr6	100061111	Island	PRDM13
cg08979319	both	TCGA	chr6	100896055	Island	SIM1
cg06708634	both	TCGA	chr6	100906895	S_Shore	SIM1
cg25146017	both	TCGA	chr6	110679400	N_Shore	C6orf186
cg20114732	both	TCGA	chr6	166579135	N_Shore	T
cg06335867	both	TCGA	chr7	8482325	Island	NXPH1
cg21424940	both	TCGA	chr7	19158666	S_Shore	TWIST1
cg12307484	both	TCGA	chr7	19158721	S_Shore	TWIST1
cg25691167	both	TCGA	chr7	19184961	Island	FERD3L
cg01175550	both	TCGA	chr7	27147206	N_Shore	HOXA3
cg21134232	both	TCGA	chr7	27155548	S_Shore	HOXA3
cg09574499	both	TCGA	chr7	27168962	N_Shore	HOXA4
cg14013695	both	TCGA	chr7	27184176	Island	HOXA5
cg14044640	both	TCGA	chr7	27187560	Island	HOXA6
cg08396193	both	TCGA	chr7	27193709	N_Shore	HOXA7
cg15372603	both	TCGA	chr7	27197239	N_Shore	HOXA7
cg02384857	both	TCGA	chr7	27197614	N_Shore	HOXA7
cg26476852	both	TCGA	chr7	27204728	Island	HOXA9
cg02643054	both	TCGA	chr7	27206544	S_Shore	HOXA9
cg15912800	both	TCGA	chr7	27209197	Island	MIR196B
cg26259537	both	TCGA	chr7	27209247	Island	MIR196B
cg24988255	both	TCGA	chr7	27225396	Island	HOXA11AS
cg01564135	both	TCGA	chr7	27281216	N_Shore	EVX1
cg15564098	both	TCGA	chr7	27281346	N_Shore	EVX1
cg15798385	both	TCGA	chr7	27281569	N_Shore	EVX1
cg00455526	both	TCGA	chr7	28996196	Island	TRIL
cg15444947	both	TCGA	chr7	28996491	Island	TRIL
cg14996783	both	TCGA	chr7	28996902	Island	TRIL
cg18249173	both	TCGA	chr7	35293245	Island	TBX20
cg18921306	both	TCGA	chr7	75596055	OpenSea	POR
cg13462129	both	TCGA	chr7	96651281	Island	DLX5
cg08315202	both	TCGA	chr7	98246006	Island	NPTX2
cg26975184	both	TCGA	chr7	140267040	OpenSea	DENND2A
cg25090972	both	TCGA	chr7	156797988	Island	MNX1
cg21348533	both	TCGA	chr8	37757250	Island	RAB11FIP1
cg17305181	both	TCGA	chr8	67090581	S_Shore	CRH
cg02919936	both	TCGA	chr8	70982285	Island	PRDM14
cg07719492	both	TCGA	chr8	70983348	Island	PRDM14
cg00384539	both	TCGA	chr8	70983567	Island	PRDM14
cg22524061	both	TCGA	chr8	99959430	N_Shore	OSR2
cg08202494	both	TCGA	chr8	99961545	S_Shore	OSR2
cg05754861	both	TCGA	chr8	99961768	S_Shore	OSR2
cg09042026	both	TCGA	chr8	104311079	Island	FZD6
cg00934355	both	TCGA	chr9	1049244	N_Shore	DMRT2
cg13764991	both	TCGA	chr9	1052046	Island	DMRT2
cg02608019	both	TCGA	chr9	93564028	Island	SYK
cg14304761	both	TCGA	chr9	93564149	Island	SYK
cg15267232	both	TCGA	chr10	8097689	Island	GATA3
cg14032732	both	TCGA	chr10	11784473	Island	ECHDC3
cg01701415	both	TCGA	chr10	74870311	OpenSea	NUDT13
cg24238409	both	TCGA	chr10	93998677	N_Shore	CPEB3
cg03053579	both	TCGA	chr10	102987483	Island	LBX1
cg10143067	both	TCGA	chr10	118892423	Island	VAX1
cg22886575	both	TCGA	chr10	124910040	Island	HMX2
cg18047662	both	TCGA	chr10	129534217	N_Shore	FOXI2
cg14705010	both	TCGA	chr11	71724583	OpenSea	NUMA1
cg04361852	both	TCGA	chr11	73694006	Island	UCP2
cg12188986	both	TCGA	chr11	93063886	Island	CCDC67
cg01923218	both	TCGA	chr11	93063888	Island	CCDC67
cg20399616	both	TCGA	chr12	25055967	Island	BCAT1
cg26931862	both	TCGA	chr12	54349169	Island	HOXC12
cg18040901	both	TCGA	chr12	54357530	N_Shelf	HOTAIR
cg14691529	both	TCGA	chr12	54357771	N_Shore	HOTAIR
cg03207151	both	TCGA	chr12	54442288	S_Shore	HOXC4
cg26201952	both	TCGA	chr12	54446253	N_Shore	HOXC4
cg10594034	both	TCGA	chr12	63164557	OpenSea	PPM1H
cg17395064	both	TCGA	chr12	104609476	Island	TXNRD1
cg00423124	both	TCGA	chr13	44453862	Island	C13orf31
cg19497031	both	TCGA	chr13	79176272	Island	POU4F1
cg16232183	both	TCGA	chr13	96204854	Island	CLDN10
cg06428163	both	TCGA	chr13	96204856	Island	CLDN10
cg04603730	both	TCGA	chr13	96204870	Island	CLDN10
cg05372242	both	TCGA	chr14	36983542	Island	SFTA3
cg00970313	both	TCGA	chr14	37125914	N_Shore	PAX9
cg05057720	both	TCGA	chr14	38724675	Island	CLEC14A
cg16793394	both	TCGA	chr14	57278084	Island	OTX2
cg25092838	both	TCGA	chr14	57279115	Island	OTX2OS1
cg02161478	both	TCGA	chr14	57279669	S_Shore	OTX2OS1
cg06808498	both	TCGA	chr14	60974525	N_Shore	SIX6
cg10059810	both	TCGA	chr14	67878690	Island	PLEK2
cg12421755	both	TCGA	chr15	53080933	Island	ONECUT1
cg14805347	both	TCGA	chr15	58357879	Island	ALDH1A2
cg13198321	both	TCGA	chr15	58357891	Island	ALDH1A2
cg17246382	both	TCGA	chr15	78556940	Island	DNAJA4
cg01786994	both	TCGA	chr15	78556945	Island	DNAJA4
cg12598235	both	TCGA	chr15	89921182	Island	LOC254559
cg09842285	both	TCGA	chr16	1429729	Island	UNKL
cg09492451	both	TCGA	chr16	54967389	Island	IRX5
cg07844931	both	TCGA	chr16	58018880	Island	TEPP
cg07128900	both	TCGA	chr16	70714357	Island	MTSS1L
cg02690865	both	TCGA	chr17	1552427	Island	RILP
cg02093112	both	TCGA	chr17	6679495	Island	FBXO39
cg07540103	both	TCGA	chr17	6679499	Island	FBXO39
cg20286236	both	TCGA	chr17	29886672	Island	MIR193A
cg07103093	both	TCGA	chr17	35297752	Island	LHX1
cg26725838	both	TCGA	chr17	35297913	Island	LHX1
cg12314713	both	TCGA	chr17	47074576	Island	IGF2BP1
cg04846243	both	TCGA	chr17	47074883	Island	IGF2BP1
cg19133221	both	TCGA	chr17	47210279	Island	B4GALNT2
cg18208707	both	TCGA	chr17	47210318	Island	B4GALNT2
cg03870845	both	TCGA	chr17	52978014	Island	TOM1L1
cg12002260	both	TCGA	chr18	3247446	Island	MYL12A
cg18559136	both	TCGA	chr18	33767393	Island	MOCOS
cg23757446	both	TCGA	chr18	55103785	Island	ONECUT2
cg23875391	both	TCGA	chr18	72120615	N_Shelf	FAM69C
cg26308113	both	TCGA	chr19	2308042	Island	LINGO3
cg22963915	both	TCGA	chr19	3785855	Island	MATK
cg15688918	both	TCGA	chr19	5568093	S_Shore	PLAC2
cg14530382	both	TCGA	chr19	6753525	Island	SH2D3A
cg12024969	both	TCGA	chr19	6768022	Island	SH2D3A
cg27550982	both	TCGA	chr19	7701823	Island	STXBP2
cg15209566	both	TCGA	chr19	11784774	N_Shore	ZNF833
cg08450106	both	TCGA	chr19	13030084	Island	SYCE2
cg13326686	both	TCGA	chr19	13030096	Island	SYCE2
cg27041875	both	TCGA	chr19	13030336	Island	SYCE2
cg19306047	both	TCGA	chr19	19739407	Island	LPAR2
cg10376598	both	TCGA	chr19	19739411	Island	LPAR2
cg07595291	both	TCGA	chr19	38747079	Island	PPP1R14A
cg16881183	both	TCGA	chr19	38747088	Island	PPP1R14A
cg22730305	both	TCGA	chr19	38747292	Island	PPP1R14A
cg18417954	both	TCGA	chr19	55672513	Island	C19orf51
cg04881131	both	TCGA	chr20	21685834	N_Shore	PAX1
cg05844247	both	TCGA	chr20	21694428	N_Shore	PAX1
cg07213060	both	TCGA	chr20	21694827	Island	PAX1
cg00960305	both	TCGA	chr20	22558297	Island	C20orf56
cg19630440	both	TCGA	chr20	33146371	Island	MAP1LC3A
cg26132320	both	TCGA	chr20	44640353	Island	MMP9
cg03885271	both	TCGA	chr20	61637547	Island	BHLHE23
cg21697851	both	TCGA	chr21	38076869	Island	SIM2
cg16851417	both	TCGA	chr21	38077042	Island	SIM2
cg23933381	both	TCGA	chr21	39047670	Island	KCNJ6
cg14708080	both	TCGA	chr21	39047767	Island	KCNJ6
cg19609502	both	TCGA	chr22	40390957	Island	FAM83F
cg09954385	both	TCGA	chr22	45148285	OpenSea	ARHGAP8
cg11377136	both	TCGA	chr22	46658960	Island	PKDREJ
cg00884093	both	TCGA	chr22	46932648	Island	CELSR1

### Sheet: dge_results
RNA cluster	Gene
C0 (down)	AL391845.2
C0 (down)	Z98259.3
C0 (down)	FYB2
C0 (down)	LRRC7-AS1
C0 (down)	AL627316.1
C0 (down)	AL355306.2
C0 (down)	AL365181.1
C0 (down)	F5
C0 (down)	SELL
C0 (down)	TNFSF18
C0 (down)	ANGPTL1
C0 (down)	AC012593.1
C0 (down)	AC013265.1
C0 (down)	AC062021.1
C0 (down)	LINC01117
C0 (down)	AC020584.1
C0 (down)	CDK15
C0 (down)	ASIC4-AS1
C0 (down)	ASIC4
C0 (down)	SPHKAP
C0 (down)	ECEL1
C0 (down)	AC093802.1
C0 (down)	AC092053.6
C0 (down)	AC092040.2
C0 (down)	LINC02008
C0 (down)	SLC15A2
C0 (down)	ALDH1L1-AS2
C0 (down)	AC026316.5
C0 (down)	AC117490.2
C0 (down)	DTHD1
C0 (down)	AC108050.1
C0 (down)	AC093677.3
C0 (down)	LINC01088
C0 (down)	LINC00989
C0 (down)	ETNPPL
C0 (down)	NDST4
C0 (down)	AC092661.1
C0 (down)	MYOZ2
C0 (down)	LINC00499
C0 (down)	TTC29
C0 (down)	AC097450.1
C0 (down)	SFRP2
C0 (down)	AC079298.3
C0 (down)	LRAT
C0 (down)	FSTL5
C0 (down)	TLL1
C0 (down)	GLRA3
C0 (down)	C5orf64
C0 (down)	HAPLN1
C0 (down)	AC124854.1
C0 (down)	LINC02058
C0 (down)	AC026408.1
C0 (down)	LIX1
C0 (down)	SLC25A48
C0 (down)	AC002428.2
C0 (down)	AC109439.1
C0 (down)	AL033539.2
C0 (down)	AL033519.5
C0 (down)	GLP1R
C0 (down)	AL096709.2
C0 (down)	AL589935.3
C0 (down)	AL445259.1
C0 (down)	AL133346.1
C0 (down)	AL021408.1
C0 (down)	LINC01013
C0 (down)	AL024508.1
C0 (down)	AGMO
C0 (down)	AC004485.1
C0 (down)	SEMA3D
C0 (down)	PON1
C0 (down)	AC004917.1
C0 (down)	AC005050.1
C0 (down)	AC009244.2
C0 (down)	AC024730.1
C0 (down)	AC105233.4
C0 (down)	FAM167A
C0 (down)	AC068587.4
C0 (down)	LPL
C0 (down)	LINC01602
C0 (down)	CALB1
C0 (down)	AC104257.1
C0 (down)	AL691447.2
C0 (down)	AL807761.4
C0 (down)	AL160272.1
C0 (down)	ST8SIA6
C0 (down)	AC069549.2
C0 (down)	ARMC3
C0 (down)	MKX
C0 (down)	AC244230.2
C0 (down)	LINC00842
C0 (down)	GDF10
C0 (down)	STOX1
C0 (down)	AL359844.1
C0 (down)	AL096706.1
C0 (down)	RGR
C0 (down)	HPSE2
C0 (down)	DNMBP-AS1
C0 (down)	PRLHR
C0 (down)	NKX1-2
C0 (down)	ADGRA1-AS1
C0 (down)	MRVI1-AS1
C0 (down)	USH1C
C0 (down)	OTOG
C0 (down)	MYOD1
C0 (down)	AC131571.1
C0 (down)	COLCA1
C0 (down)	RERGL
C0 (down)	PIK3C2G
C0 (down)	PLCZ1
C0 (down)	SPX
C0 (down)	LMNTD1
C0 (down)	ADAMTS20
C0 (down)	CSRP2
C0 (down)	OTOGL
C0 (down)	MGAT4C
C0 (down)	AC025265.1
C0 (down)	DAO
C0 (down)	KSR2
C0 (down)	LINC02343
C0 (down)	AL445209.1
C0 (down)	DHRS2
C0 (down)	SLC24A4
C0 (down)	LINC01193
C0 (down)	CHRNA7
C0 (down)	AC084782.3
C0 (down)	AC087468.2
C0 (down)	MARVELD3
C0 (down)	HPR
C0 (down)	DYNLRB2
C0 (down)	SHISA6
C0 (down)	DNAH9
C0 (down)	AC004687.3
C0 (down)	AC007423.1
C0 (down)	SLC14A1
C0 (down)	CRLF1
C0 (down)	LINC00906
C0 (down)	LINC01532
C0 (down)	DEFB119
C0 (down)	SYCP2
C0 (down)	AP001066.1
C0 (down)	AP000547.4
C0 (down)	AP000547.3
C0 (down)	AP000365.1
C0 (down)	LINC02556
C0 (down)	AL049749.1
C0 (down)	Z80897.1
C0 (down)	LANCL3
C0 (down)	DGKK
C0 (down)	CCDC160
C1 (cell cycling, up)	TP73
C1 (cell cycling, up)	DRAXIN
C1 (cell cycling, up)	CTRC
C1 (cell cycling, up)	E2F2
C1 (cell cycling, up)	AUNIP
C1 (cell cycling, up)	CLSPN
C1 (cell cycling, up)	CDCA8
C1 (cell cycling, up)	CDC20
C1 (cell cycling, up)	KIF2C
C1 (cell cycling, up)	RAD54L
C1 (cell cycling, up)	CDKN2C
C1 (cell cycling, up)	ORC1
C1 (cell cycling, up)	DEPDC1
C1 (cell cycling, up)	AKNAD1
C1 (cell cycling, up)	IQGAP3
C1 (cell cycling, up)	NUF2
C1 (cell cycling, up)	ASPM
C1 (cell cycling, up)	KIF14
C1 (cell cycling, up)	UBE2T
C1 (cell cycling, up)	NEK2
C1 (cell cycling, up)	DTL
C1 (cell cycling, up)	CENPF
C1 (cell cycling, up)	EXO1
C1 (cell cycling, up)	ZNF695
C1 (cell cycling, up)	AC108025.1
C1 (cell cycling, up)	RRM2
C1 (cell cycling, up)	CENPA
C1 (cell cycling, up)	NCAPH
C1 (cell cycling, up)	BUB1
C1 (cell cycling, up)	CKAP2L
C1 (cell cycling, up)	HAGLROS
C1 (cell cycling, up)	CCDC150
C1 (cell cycling, up)	HJURP
C1 (cell cycling, up)	ERFE
C1 (cell cycling, up)	FANCD2
C1 (cell cycling, up)	SGO1
C1 (cell cycling, up)	KIF15
C1 (cell cycling, up)	CDC25A
C1 (cell cycling, up)	POC1A
C1 (cell cycling, up)	POLQ
C1 (cell cycling, up)	SPSB4
C1 (cell cycling, up)	SMC4
C1 (cell cycling, up)	ECT2
C1 (cell cycling, up)	TACC3
C1 (cell cycling, up)	NCAPG
C1 (cell cycling, up)	CENPE
C1 (cell cycling, up)	PLK4
C1 (cell cycling, up)	NEIL3
C1 (cell cycling, up)	CENPU
C1 (cell cycling, up)	TRIP13
C1 (cell cycling, up)	DEPDC1B
C1 (cell cycling, up)	CENPK
C1 (cell cycling, up)	CCNB1
C1 (cell cycling, up)	KIF20A
C1 (cell cycling, up)	CDC25C
C1 (cell cycling, up)	PTTG1
C1 (cell cycling, up)	CASC15
C1 (cell cycling, up)	H3C2
C1 (cell cycling, up)	H2BC9
C1 (cell cycling, up)	H2BC11
C1 (cell cycling, up)	H2AC11
C1 (cell cycling, up)	H2AC13
C1 (cell cycling, up)	H3C10
C1 (cell cycling, up)	H2BC17
C1 (cell cycling, up)	KIFC1
C1 (cell cycling, up)	TTK
C1 (cell cycling, up)	MYB
C1 (cell cycling, up)	CDCA7L
C1 (cell cycling, up)	CDK6
C1 (cell cycling, up)	AF233439.1
C1 (cell cycling, up)	CDCA2
C1 (cell cycling, up)	ESCO2
C1 (cell cycling, up)	PBK
C1 (cell cycling, up)	RAD54B
C1 (cell cycling, up)	TONSL
C1 (cell cycling, up)	ARHGEF39
C1 (cell cycling, up)	MELK
C1 (cell cycling, up)	GAS1
C1 (cell cycling, up)	CKS2
C1 (cell cycling, up)	PIP5KL1
C1 (cell cycling, up)	MCM10
C1 (cell cycling, up)	ZWINT
C1 (cell cycling, up)	CDK1
C1 (cell cycling, up)	RTKN2
C1 (cell cycling, up)	NODAL
C1 (cell cycling, up)	KIF11
C1 (cell cycling, up)	CEP55
C1 (cell cycling, up)	MKI67
C1 (cell cycling, up)	WEE1
C1 (cell cycling, up)	E2F8
C1 (cell cycling, up)	KIF18A
C1 (cell cycling, up)	CDCA5
C1 (cell cycling, up)	FOLR1
C1 (cell cycling, up)	DDIAS
C1 (cell cycling, up)	CHEK1
C1 (cell cycling, up)	FOXM1
C1 (cell cycling, up)	RAD51AP1
C1 (cell cycling, up)	CDCA3
C1 (cell cycling, up)	AC022075.1
C1 (cell cycling, up)	SLCO1B1
C1 (cell cycling, up)	AC023796.1
C1 (cell cycling, up)	AC022079.1
C1 (cell cycling, up)	TROAP
C1 (cell cycling, up)	LINC00592
C1 (cell cycling, up)	ESPL1
C1 (cell cycling, up)	E2F7
C1 (cell cycling, up)	GAS2L3
C1 (cell cycling, up)	SKA3
C1 (cell cycling, up)	GSX1
C1 (cell cycling, up)	BRCA2
C1 (cell cycling, up)	FREM2
C1 (cell cycling, up)	DIAPH3
C1 (cell cycling, up)	NKX2-1
C1 (cell cycling, up)	CDKN3
C1 (cell cycling, up)	DLGAP5
C1 (cell cycling, up)	ARHGAP11B.1
C1 (cell cycling, up)	ARHGAP11B
C1 (cell cycling, up)	ARHGAP11A
C1 (cell cycling, up)	BUB1B
C1 (cell cycling, up)	KNL1
C1 (cell cycling, up)	RAD51
C1 (cell cycling, up)	OIP5
C1 (cell cycling, up)	NUSAP1
C1 (cell cycling, up)	ONECUT1
C1 (cell cycling, up)	CCNB2
C1 (cell cycling, up)	PCLAF
C1 (cell cycling, up)	PIF1
C1 (cell cycling, up)	KIF23
C1 (cell cycling, up)	ADAMTS7
C1 (cell cycling, up)	FANCI
C1 (cell cycling, up)	AC068831.8
C1 (cell cycling, up)	CCNF
C1 (cell cycling, up)	PKMYT1
C1 (cell cycling, up)	RMI2
C1 (cell cycling, up)	PMFBP1
C1 (cell cycling, up)	GINS2
C1 (cell cycling, up)	CDT1
C1 (cell cycling, up)	FANCA
C1 (cell cycling, up)	HASPIN
C1 (cell cycling, up)	PIMREG
C1 (cell cycling, up)	AURKB
C1 (cell cycling, up)	TOP2A
C1 (cell cycling, up)	HROB
C1 (cell cycling, up)	KIF18B
C1 (cell cycling, up)	BRIP1
C1 (cell cycling, up)	TK1
C1 (cell cycling, up)	BIRC5
C1 (cell cycling, up)	CBX2
C1 (cell cycling, up)	TYMS
C1 (cell cycling, up)	NDC80
C1 (cell cycling, up)	MIR924HG
C1 (cell cycling, up)	SKA1
C1 (cell cycling, up)	AC006538.4
C1 (cell cycling, up)	FBN3
C1 (cell cycling, up)	SPC24
C1 (cell cycling, up)	ASF1B
C1 (cell cycling, up)	ZNF492
C1 (cell cycling, up)	WDR62
C1 (cell cycling, up)	AC008750.1
C1 (cell cycling, up)	TPX2
C1 (cell cycling, up)	E2F1
C1 (cell cycling, up)	FAM83D
C1 (cell cycling, up)	MYBL2
C1 (cell cycling, up)	UBE2C
C1 (cell cycling, up)	AURKA
C1 (cell cycling, up)	BTG3-AS1
C1 (cell cycling, up)	HUNK
C1 (cell cycling, up)	AJ011932.1
C1 (cell cycling, up)	CDC45
C1 (cell cycling, up)	AP000553.1
C1 (cell cycling, up)	CENPM
C1 (cell cycling, up)	GTSE1
C1 (cell cycling, up)	KIF4A
C1 (cell cycling, up)	ERCC6L
C1 (cell cycling, up)	TMSB15A
C3 (ecm, up)	PDPN
C3 (ecm, up)	FBLIM1
C3 (ecm, up)	SERINC2
C3 (ecm, up)	SPOCD1
C3 (ecm, up)	TSPAN1
C3 (ecm, up)	S100A3
C3 (ecm, up)	AL353807.5
C3 (ecm, up)	RGS16
C3 (ecm, up)	LAMC2
C3 (ecm, up)	NIBAN1
C3 (ecm, up)	NR5A2
C3 (ecm, up)	CHI3L1
C3 (ecm, up)	CR1
C3 (ecm, up)	TGFB2
C3 (ecm, up)	LYPLAL1-AS1
C3 (ecm, up)	CNIH3-AS1
C3 (ecm, up)	LINC02813
C3 (ecm, up)	SDC1
C3 (ecm, up)	EMILIN1
C3 (ecm, up)	LINC01191
C3 (ecm, up)	GALNT5
C3 (ecm, up)	COL3A1
C3 (ecm, up)	TRPM8
C3 (ecm, up)	ARL4C
C3 (ecm, up)	COL8A1
C3 (ecm, up)	TRH
C3 (ecm, up)	SLC34A2
C3 (ecm, up)	CHRNA9
C3 (ecm, up)	PABPC4L
C3 (ecm, up)	AC091912.3
C3 (ecm, up)	AC091932.1
C3 (ecm, up)	IQGAP2
C3 (ecm, up)	LOX
C3 (ecm, up)	TGFBI
C3 (ecm, up)	F13A1
C3 (ecm, up)	TMEM184A
C3 (ecm, up)	MACC1
C3 (ecm, up)	ABCA13
C3 (ecm, up)	AC074351.1
C3 (ecm, up)	COL1A2
C3 (ecm, up)	SLC26A7
C3 (ecm, up)	CTHRC1
C3 (ecm, up)	TNFRSF11B
C3 (ecm, up)	PAX5
C3 (ecm, up)	GCNT1
C3 (ecm, up)	ROR2
C3 (ecm, up)	HMCN2
C3 (ecm, up)	SLC18A3
C3 (ecm, up)	ADAMTS14
C3 (ecm, up)	IGF2
C3 (ecm, up)	LRRN4CL
C3 (ecm, up)	CLCF1
C3 (ecm, up)	MRGPRF
C3 (ecm, up)	ADAMTS15
C3 (ecm, up)	TEAD4
C3 (ecm, up)	AC125807.2
C3 (ecm, up)	GPRC5A
C3 (ecm, up)	AC125611.4
C3 (ecm, up)	AVIL
C3 (ecm, up)	AL157762.1
C3 (ecm, up)	COL4A1
C3 (ecm, up)	COL4A2
C3 (ecm, up)	AL121612.2
C3 (ecm, up)	GCOM1
C3 (ecm, up)	LCTL
C3 (ecm, up)	STRA6
C3 (ecm, up)	LINC00514
C3 (ecm, up)	IL21R
C3 (ecm, up)	AC007344.1
C3 (ecm, up)	EXOC3L1
C3 (ecm, up)	DPEP1
C3 (ecm, up)	USP6
C3 (ecm, up)	FAM83G
C3 (ecm, up)	HAP1
C3 (ecm, up)	ETV4
C3 (ecm, up)	COL1A1
C3 (ecm, up)	FAM20A
C3 (ecm, up)	SPHK1
C3 (ecm, up)	LINC01993
C3 (ecm, up)	SOCS3
C3 (ecm, up)	EMILIN2
C3 (ecm, up)	TUBB6
C3 (ecm, up)	GATA6
C3 (ecm, up)	MYO5B
C3 (ecm, up)	MISP
C3 (ecm, up)	ADGRE1
C3 (ecm, up)	JAK3
C3 (ecm, up)	GDF15
C3 (ecm, up)	LINC01224
C3 (ecm, up)	HAMP
C3 (ecm, up)	FCGBP
C3 (ecm, up)	AC011450.1
C3 (ecm, up)	LINC01426
C3 (ecm, up)	COL6A2
C3 (ecm, up)	LIF
C3 (ecm, up)	FAM83F
C3 (ecm, up)	CELSR1
C2 (embryonic development, up)	MFAP2
C2 (embryonic development, up)	EPHB2
C2 (embryonic development, up)	OPRD1
C2 (embryonic development, up)	CD101
C2 (embryonic development, up)	CA14
C2 (embryonic development, up)	NHLH1
C2 (embryonic development, up)	VASH2
C2 (embryonic development, up)	DNAH14
C2 (embryonic development, up)	OBSCN-AS1
C2 (embryonic development, up)	MIR3681HG
C2 (embryonic development, up)	AC064875.1
C2 (embryonic development, up)	OSR1
C2 (embryonic development, up)	LINC01121
C2 (embryonic development, up)	AC007402.1
C2 (embryonic development, up)	AC007402.2
C2 (embryonic development, up)	BCL11A
C2 (embryonic development, up)	TLX2
C2 (embryonic development, up)	LINC01956
C2 (embryonic development, up)	EN1
C2 (embryonic development, up)	GRB14
C2 (embryonic development, up)	SP9
C2 (embryonic development, up)	HOXD11
C2 (embryonic development, up)	HOXD10
C2 (embryonic development, up)	HOXD-AS2
C2 (embryonic development, up)	HOXD9
C2 (embryonic development, up)	HOXD8
C2 (embryonic development, up)	HOXD3
C2 (embryonic development, up)	HOXD4
C2 (embryonic development, up)	TFPI
C2 (embryonic development, up)	IGFBP2
C2 (embryonic development, up)	WNT6
C2 (embryonic development, up)	PAX3
C2 (embryonic development, up)	GCSIR
C2 (embryonic development, up)	TRIM71
C2 (embryonic development, up)	SUSD5
C2 (embryonic development, up)	AC112487.1
C2 (embryonic development, up)	GPR156
C2 (embryonic development, up)	SHOX2
C2 (embryonic development, up)	IGF2BP2
C2 (embryonic development, up)	AC073365.1
C2 (embryonic development, up)	SHISA3
C2 (embryonic development, up)	OCIAD2
C2 (embryonic development, up)	AC104066.4
C2 (embryonic development, up)	AC023154.1
C2 (embryonic development, up)	LNX1
C2 (embryonic development, up)	KIT
C2 (embryonic development, up)	NMU
C2 (embryonic development, up)	NKX6-1
C2 (embryonic development, up)	HAND2
C2 (embryonic development, up)	HAND2-AS1
C2 (embryonic development, up)	ASB5
C2 (embryonic development, up)	TENM3-AS1
C2 (embryonic development, up)	PLEKHG4B
C2 (embryonic development, up)	LINC02223
C2 (embryonic development, up)	NPR3
C2 (embryonic development, up)	FOXD1
C2 (embryonic development, up)	OTP
C2 (embryonic development, up)	EPB41L4A-DT
C2 (embryonic development, up)	PITX1
C2 (embryonic development, up)	SPRY4
C2 (embryonic development, up)	SPRY4-AS1
C2 (embryonic development, up)	LINC01411
C2 (embryonic development, up)	MPIG6B
C2 (embryonic development, up)	COL9A1
C2 (embryonic development, up)	TPBG
C2 (embryonic development, up)	EYA4
C2 (embryonic development, up)	SAMD5
C2 (embryonic development, up)	AL139393.1
C2 (embryonic development, up)	AL139393.3
C2 (embryonic development, up)	C6orf118
C2 (embryonic development, up)	LINC00574
C2 (embryonic development, up)	TWIST1
C2 (embryonic development, up)	IGF2BP3
C2 (embryonic development, up)	HOXA2
C2 (embryonic development, up)	HOXA3
C2 (embryonic development, up)	HOXA5
C2 (embryonic development, up)	HOXA6
C2 (embryonic development, up)	HOXA7
C2 (embryonic development, up)	HOXA9
C2 (embryonic development, up)	HOXA10
C2 (embryonic development, up)	HOXA11
C2 (embryonic development, up)	HOXA11-AS
C2 (embryonic development, up)	MET
C2 (embryonic development, up)	WNT16
C2 (embryonic development, up)	ZC3HAV1L
C2 (embryonic development, up)	EN2
C2 (embryonic development, up)	MNX1
C2 (embryonic development, up)	AC245187.2
C2 (embryonic development, up)	AC246817.2
C2 (embryonic development, up)	AC246817.1
C2 (embryonic development, up)	DUSP4
C2 (embryonic development, up)	NRG1
C2 (embryonic development, up)	PLAT
C2 (embryonic development, up)	GDF6
C2 (embryonic development, up)	OSR2
C2 (embryonic development, up)	RGS22
C2 (embryonic development, up)	PVT1
C2 (embryonic development, up)	DMRT2
C2 (embryonic development, up)	BX255923.2
C2 (embryonic development, up)	CNTNAP3B
C2 (embryonic development, up)	SHC3
C2 (embryonic development, up)	AL353150.1
C2 (embryonic development, up)	AC006450.1
C2 (embryonic development, up)	LINC00839
C2 (embryonic development, up)	VAX1
C2 (embryonic development, up)	EBF3
C2 (embryonic development, up)	IGF2-AS
C2 (embryonic development, up)	AC090692.1
C2 (embryonic development, up)	PATE2
C2 (embryonic development, up)	LINC02367
C2 (embryonic development, up)	AC009318.4
C2 (embryonic development, up)	LRRK2
C2 (embryonic development, up)	MUC19
C2 (embryonic development, up)	HOXC6
C2 (embryonic development, up)	HOXC9
C2 (embryonic development, up)	HOXC8
C2 (embryonic development, up)	HOXC4
C2 (embryonic development, up)	AC010201.3
C2 (embryonic development, up)	AC010201.1
C2 (embryonic development, up)	LINC01234
C2 (embryonic development, up)	TBX5
C2 (embryonic development, up)	TBX5-AS1
C2 (embryonic development, up)	POSTN
C2 (embryonic development, up)	LINC00645
C2 (embryonic development, up)	PAX9
C2 (embryonic development, up)	LINC00648
C2 (embryonic development, up)	C14orf39
C2 (embryonic development, up)	SIX6
C2 (embryonic development, up)	ASB2
C2 (embryonic development, up)	GREM1
C2 (embryonic development, up)	AC087473.1
C2 (embryonic development, up)	LTK
C2 (embryonic development, up)	CA12
C2 (embryonic development, up)	NR2E3
C2 (embryonic development, up)	ISL2
C2 (embryonic development, up)	CRABP1
C2 (embryonic development, up)	HAPLN3
C2 (embryonic development, up)	MFGE8
C2 (embryonic development, up)	RLBP1
C2 (embryonic development, up)	LINC01579
C2 (embryonic development, up)	AJ003147.2
C2 (embryonic development, up)	GPR139
C2 (embryonic development, up)	CRNDE
C2 (embryonic development, up)	IRX5
C2 (embryonic development, up)	AC126773.4
C2 (embryonic development, up)	WFDC1
C2 (embryonic development, up)	ATP2C2
C2 (embryonic development, up)	FKBP10
C2 (embryonic development, up)	GJC1
C2 (embryonic development, up)	TBX21
C2 (embryonic development, up)	AC015909.2
C2 (embryonic development, up)	AC015909.3
C2 (embryonic development, up)	CACNG5
C2 (embryonic development, up)	AP001178.4
C2 (embryonic development, up)	AP001025.1
C2 (embryonic development, up)	KLHL14
C2 (embryonic development, up)	GALR1
C2 (embryonic development, up)	TMPRSS9
C2 (embryonic development, up)	ZNF560
C2 (embryonic development, up)	TEAD2
C2 (embryonic development, up)	DKKL1
C2 (embryonic development, up)	NLRP11
C2 (embryonic development, up)	PAX1
C2 (embryonic development, up)	RIPOR3
C2 (embryonic development, up)	SLCO4A1-AS1
C2 (embryonic development, up)	COL9A3
C2 (embryonic development, up)	SIM2
C2 (embryonic development, up)	MMP11
C2 (embryonic development, up)	SOX10
C2 (embryonic development, up)	ADM2
C2 (embryonic development, up)	MAP3K15
C2 (embryonic development, up)	NR0B1
C2 (embryonic development, up)	LPAR4
C2 (embryonic development, up)	AL035425.4
C2 (embryonic development, up)	IRS4
C2 (embryonic development, up)	IL13RA2
up.4	ELF3
up.4	PIGR
up.4	EPCAM
up.4	VIL1
up.4	MUC13
up.4	CLDN4
up.4	CFTR
up.4	DMBT1
up.4	ANO9
up.4	KRT8
up.4	KRT18
up.4	TSPAN8
up.4	OLFM4
up.4	DSG2
up.4	LGALS4
up.4	CEACAM5
up.4	TMPRSS2
up.5	FSIP2
up.5	ADAMTS3
up.5	LINC01844
up.5	AL450345.2
up.5	LINC01606
up.5	LINC02552
up.5	KCNA1
up.5	ANO2
up.5	AC084816.1
up.5	CPAMD8
up.5	LINC01721
up.5	CYP24A1
up.6	H19
up.6	AC022506.2
up.6	GLI1
up.6	DTX3
up.6	ARHGEF25
up.6	AC025165.6
up.6	SLC26A10
up.6	B4GALNT1
up.6	OS9
up.6	AGAP2
up.6	TSPAN31
up.6	CDK4
up.6	MARCHF9
up.6	CYP27B1
up.6	METTL1
up.6	EEF1AKMT3
up.6	TSFM
up.6	AC025165.5
up.6	AC025165.4
up.6	CTDSP2
up.6	AC083805.1
up.6	ATP23
up.6	GIHCG
up.6	SERPINA5
up.6	CABP7

### Sheet: rna_met_integration
probeID	gene	Relation_to_Island	RNA cluster
cg16269733	BCAN	Island	NA
cg12634591	HOXD3	N_Shore	emb_up
cg01128482	HOXD3	N_Shore	emb_up
cg01472113	UGCG	N_Shore	NA
cg24704177	HOXD3	Island	emb_up
cg14666564	HOXD3	S_Shore	emb_up
cg04025964	NR5A2	Island	col_up
cg05341539	AKAP13	OpenSea	NA
cg25938806	HOXD3	N_Shore	emb_up
cg13316854	HOXD3	Island	emb_up
cg01946191	HOXC4	N_Shore	emb_up
cg25947619	AKAP13	OpenSea	NA
cg25510609	AKAP13	OpenSea	NA
cg10159630	HOXD3	S_Shore	emb_up
cg23697546	HOXC4	N_Shore	emb_up
cg23697546	HOXC6	N_Shore	emb_up
cg00893471	HOXD3	Island	emb_up
cg04316624	HOXD3	Island	emb_up
cg05569109	GALNT3	Island	NA
cg24080247	SIM2	S_Shore	emb_up
cg26551975	HOXA10	N_Shore	emb_up
cg02000318	HOXA7	N_Shore	emb_up
cg25287257	MNX1	Island	emb_up
cg01581084	OSR2	S_Shore	emb_up
cg18702197	HOXD3	Island	emb_up
cg18203366	NR5A2	Island	col_up
cg10305311	CLDN10	Island	NA
cg25942990	HOXD4	Island	emb_up
cg06145336	HOXD3	Island	emb_up
cg24040595	HOXA6	Island	emb_up
cg20540209	ISL2	Island	emb_up
cg05021643	HOXD3	Island	emb_up
cg21778348	HOXA7	Island	emb_up
cg00014998	HOXD4	Island	emb_up
cg13019491	SIX6	Island	emb_up
cg08938793	HOXA10	N_Shore	emb_up
cg24308654	OCIAD2	Island	emb_up
cg15020611	YDJC	Island	NA
cg08494157	UNKL	Island	NA
cg09173768	HOXD9	Island	emb_up
cg24541426	HOXD3	Island	emb_up
cg01152019	HOXD4	Island	emb_up
cg02457750	NR5A2	N_Shore	col_up
cg22248052	TFAP2B	Island	NA
cg26521404	HOXA9	Island	emb_up
cg14386951	NRN1	Island	NA
cg09469554	CLDN10	Island	NA
cg24569637	AOX1	Island	NA
cg27160395	HOXD4	Island	emb_up
cg03255182	HOXC4	Island	emb_up
cg03255182	HOXC6	Island	emb_up
cg10002850	EGFR	S_Shore	NA
cg13875120	AOX1	Island	NA
cg10753836	HOXD9	Island	emb_up
cg16642791	IRX5	Island	emb_up
cg20501518	SHOX2	N_Shore	emb_up
cg25829490	HOXD9	N_Shore	emb_up
cg16304215	OTP	S_Shore	emb_up
cg17532779	YDJC	Island	NA
cg12127282	HOXD4	N_Shore	emb_up
cg10682155	SIM2	Island	emb_up
cg22151644	HOXC4	N_Shore	emb_up
cg17104824	HOXD4	Island	emb_up
cg26104752	TBX15	S_Shore	NA
cg01014615	HOXD3	Island	emb_up
cg23981871	HOXD3	N_Shore	emb_up
cg04771946	HAND2	N_Shore	emb_up
cg08266417	AOX1	Island	NA
cg04822748	HOXA11	N_Shore	emb_up
cg14391419	TWIST1	S_Shore	emb_up
cg11836236	VAX1	N_Shore	emb_up
cg26019295	HOXC4	S_Shore	emb_up
cg26019295	HOXC6	S_Shore	emb_up
cg10624122	TWIST1	S_Shore	emb_up
cg17466857	HOXA11	Island	emb_up
cg18490616	THNSL2	Island	NA
cg06911354	HOXA7	N_Shore	emb_up
cg10126205	TWIST1	S_Shore	emb_up
cg24721899	NKX3-2	Island	NA
cg16038003	HOXA11	N_Shore	emb_up
cg12034118	IRF6	Island	NA
cg15126544	GAD1	Island	NA
cg24678095	GALNT3	Island	NA
cg07309102	KLF4	Island	NA
cg18233405	TSPYL5	Island	NA
cg05065989	HOXA9	Island	emb_up
cg06204711	TBX15	N_Shore	NA
cg04904385	TWIST1	S_Shore	emb_up
cg01901262	IRX5	Island	emb_up
cg05864326	HOXD3	S_Shore	emb_up
cg25325949	HAPLN1	OpenSea	down.1
cg16168668	TWIST1	S_Shore	emb_up
cg15726154	SHOX2	S_Shore	emb_up
cg09495769	HOXA11	Island	emb_up
cg18978493	HOXA11	N_Shore	emb_up
cg11357746	TBX5	N_Shore	emb_up
cg26394244	NID2	Island	NA
cg17759535	NR5A2	N_Shore	col_up
cg09729613	AOX1	Island	NA
cg15244786	HOXC4	N_Shore	emb_up
cg13352750	HOXA11	Island	emb_up
cg16104915	HOXA9	Island	emb_up
cg08431536	PAX3	Island	emb_up
cg17097782	OSR1	Island	emb_up
cg25847484	MKNK1	Island	NA
cg08244848	EGLN3	Island	NA
cg14210620	CCDC122	Island	NA
cg03048654	VAX1	N_Shore	emb_up
cg19000879	RILP	Island	NA
cg11889769	CTHRC1	Island	col_up
cg02026062	FAM162B	Island	NA
cg16001495	SIM2	Island	emb_up
cg25062797	VAX1	Island	emb_up
cg27117509	OSR1	N_Shore	emb_up
cg25953239	HOXD10	Island	emb_up
cg19180546	CCDC122	Island	NA
cg05391318	NR5A2	Island	col_up
cg13678973	ELAVL4	Island	NA
cg20392240	CTHRC1	Island	col_up
cg08154437	CPAMD8	Island	up.5
cg04415798	PAX9	S_Shore	emb_up
cg16050974	RBP7	Island	NA
cg25266629	TLX1	Island	NA
cg06268694	CELSR1	Island	col_up
cg13570982	LGALS3	Island	NA
cg05060949	MNX1	Island	emb_up
cg05019168	TRIP4	Island	NA
cg23918580	JPH4	Island	NA
cg01163842	GSC	Island	NA
